# Methods for analysing lineage tracing datasets

**DOI:** 10.1101/2020.01.11.901819

**Authors:** Vasiliki Kostiou, Huairen Zhang, Michael WJ Hall, Philip H Jones, Benjamin A Hall

## Abstract

A single population of stem cells maintains many epithelial tissues. Transgenic mouse cell tracking has frequently been used to study the growth dynamics of competing clones in these tissues. A mathematical model (the ‘single progenitor model’) has been argued to reproduce the observed stem cell dynamics accurately. This requires three parameters to describe the growth dynamics observed in transgenic mouse cell tracking- a division rate, a stratification rate, and the probability of dividing symmetrically. Deriving these parameters is time intensive and complex process. We compare the alternative strategies for analysing this source of experimental data, identifying an approximate Bayesian computation-based approach as the best in terms of efficiency and appropriate error estimation. We support our findings by explicitly modelling biological variation and consider the impact of different sampling regimes. All tested solutions are made available to allow new datasets to be analysed following our workflows. Based on our findings we make recommendations for future experimental design.
