## Supplementary material for "Methods for analysing lineage tracing datasets": Jupyter notebooks for analysis: exampleClonalData.tsv

	3	10	21	42	84	180	365
1	90	96	140	73	83	40	12
2	43	102	79	60	77	59	18
3	4	34	38	44	38	43	15
4	3	15	25	26	47	18	14
5	0	4	11	22	22	27	6
6	0	2	4	10	18	23	11
7	0	0	1	3	14	16	8
8	0	0	1	4	7	12	6
9	0	0	0	0	8	14	9
10	0	0	0	2	6	10	9
11	0	0	1	4	6	11	3
12	0	0	0	0	7	5	4
13	0	0	0	2	4	8	4
14	0	0	0	1	3	7	2
15	0	0	0	0	3	6	4
16	0	0	0	0	2	3	4
17	0	0	0	0	1	4	2
18	0	0	0	0	0	3	4
19	0	0	0	0	0	3	2
20	0	0	0	1	2	4	2
21	0	0	0	0	0	1	3
22	0	0	0	0	1	2	4
23	0	0	0	0	0	1	1
24	0	0	0	0	0	3	5
25	0	0	0	0	0	4	3
26	0	0	0	0	1	0	2
27	0	0	0	0	0	1	4
28	0	0	0	1	0	0	3
29	0	0	0	0	1	0	1
30	0	0	0	0	0	1	3
31	0	0	0	0	0	0	3
32	0	0	0	0	0	0	3
33	0	0	0	0	0	1	2
34	0	0	0	0	0	1	4
35	0	0	0	0	0	5	2
36	0	0	0	0	0	1	1
37	0	0	0	0	0	2	1
38	0	0	0	0	0	0	1
39	0	0	0	0	0	1	0
40	0	0	0	0	0	0	1
41	0	0	0	0	0	0	1
42	0	0	0	0	0	0	1
43	0	0	0	0	0	0	1
44	0	0	0	0	0	0	1
45	0	0	0	0	0	0	1
46	0	0	0	0	0	0	0
47	0	0	0	0	0	0	2
48	0	0	0	0	0	0	1
49	0	0	0	0	0	0	1
50	0	0	0	0	0	2	0
51	0	0	0	0	0	0	0
52	0	0	0	0	0	0	0
53	0	0	0	0	0	0	0
54	0	0	0	0	0	0	1
55	0	0	0	0	0	0	3
56	0	0	0	0	0	1	0
57	0	0	0	0	0	0	0
58	0	0	0	0	0	0	1
59	0	0	0	0	0	0	0
60	0	0	0	0	0	0	2
61	0	0	0	0	0	0	0
62	0	0	0	0	0	0	1
63	0	0	0	0	0	0	1
64	0	0	0	0	0	0	0
65	0	0	0	0	0	0	0
66	0	0	0	0	0	0	0
67	0	0	0	0	0	0	0
68	0	0	0	0	0	0	0
69	0	0	0	0	0	0	0
70	0	0	0	0	0	0	2
71	0	0	0	0	0	0	0
72	0	0	0	0	0	0	0
73	0	0	0	0	0	0	0
74	0	0	0	0	0	0	0
75	0	0	0	0	0	0	1
76	0	0	0	0	0	0	0
77	0	0	0	0	0	0	0
78	0	0	0	0	0	0	0
79	0	0	0	0	0	0	0
80	0	0	0	0	0	0	1
81	0	0	0	0	0	0	0
82	0	0	0	0	0	0	0
83	0	0	0	0	0	0	0
84	0	0	0	0	0	0	0
85	0	0	0	0	0	1	1
86	0	0	0	0	0	0	0
87	0	0	0	0	0	0	0
88	0	0	0	0	0	0	0
89	0	0	0	0	0	0	0
90	0	0	0	0	0	1	0
91	0	0	0	0	0	0	0
92	0	0	0	0	0	0	0
93	0	0	0	0	0	0	0
94	0	0	0	0	0	0	0
95	0	0	0	0	0	0	0
96	0	0	0	0	0	0	1
97	0	0	0	0	0	0	0
98	0	0	0	0	0	0	0
99	0	0	0	0	0	0	0
100	0	0	0	0	0	0	0
101	0	0	0	0	0	0	0
102	0	0	0	0	0	0	0
103	0	0	0	0	0	0	0
104	0	0	0	0	0	0	0
105	0	0	0	0	0	0	0
106	0	0	0	0	0	0	0
107	0	0	0	0	0	0	0
108	0	0	0	0	0	0	0
109	0	0	0	0	0	0	0
110	0	0	0	0	0	0	1
111	0	0	0	0	0	0	0
112	0	0	0	0	0	0	0
113	0	0	0	0	0	0	0
114	0	0	0	0	0	0	0
115	0	0	0	0	0	0	0
116	0	0	0	0	0	0	0
117	0	0	0	0	0	0	0
118	0	0	0	0	0	0	0
119	0	0	0	0	0	0	0
120	0	0	0	0	0	0	0
121	0	0	0	0	0	0	0
122	0	0	0	0	0	0	0
123	0	0	0	0	0	0	0
124	0	0	0	0	0	0	0
125	0	0	0	0	0	0	0
126	0	0	0	0	0	0	0
127	0	0	0	0	0	0	0
128	0	0	0	0	0	0	0
129	0	0	0	0	0	0	0
130	0	0	0	0	0	0	1
131	0	0	0	0	0	0	0
132	0	0	0	0	0	0	0
133	0	0	0	0	0	0	0
134	0	0	0	0	0	0	0
135	0	0	0	0	0	0	0
136	0	0	0	0	0	0	0
137	0	0	0	0	0	0	0
138	0	0	0	0	0	0	0
139	0	0	0	0	0	0	0
140	0	0	0	0	0	0	1
141	0	0	0	0	0	0	0
142	0	0	0	0	0	0	0
143	0	0	0	0	0	0	0
144	0	0	0	0	0	0	0
145	0	0	0	0	0	0	0
146	0	0	0	0	0	0	0
147	0	0	0	0	0	0	0
148	0	0	0	0	0	0	0
149	0	0	0	0	0	0	0
150	0	0	0	0	0	0	0
151	0	0	0	0	0	0	0
152	0	0	0	0	0	0	0
153	0	0	0	0	0	0	0
154	0	0	0	0	0	0	0
155	0	0	0	0	0	0	0
156	0	0	0	0	0	0	0
157	0	0	0	0	0	0	0
158	0	0	0	0	0	0	0
159	0	0	0	0	0	0	0
160	0	0	0	0	0	0	0
161	0	0	0	0	0	0	0
162	0	0	0	0	0	0	0
163	0	0	0	0	0	0	0
164	0	0	0	0	0	0	0
165	0	0	0	0	0	0	0
166	0	0	0	0	0	0	0
167	0	0	0	0	0	0	0
168	0	0	0	0	0	0	0
169	0	0	0	0	0	0	0
170	0	0	0	0	0	0	0
171	0	0	0	0	0	0	0
172	0	0	0	0	0	0	0
173	0	0	0	0	0	0	0
174	0	0	0	0	0	0	0
175	0	0	0	0	0	0	1
